# High-quality genome and methylomes illustrate features underlying evolutionary success of oaks

**DOI:** 10.1101/2021.04.09.439191

**Authors:** Victoria L. Sork, Shawn J. Cokus, Sorel T. Fitz-Gibbon, Aleksey V. Zimin, Daniela Puiu, Jesse A. Garcia, Paul F. Gugger, Claudia L. Henriquez, Ying Zhen, Kirk E. Lohmueller, Matteo Pellegrini, Steven L. Salzberg

**Affiliations:** Department of Ecology and Evolutionary Biology, University of California, Los Angeles, CA 90095-1438; Institute of the Environment and Sustainability, University of California, Los Angeles, CA 90095; Department of Molecular, Cell, and Developmental Biology, University of California, Los Angeles, CA 90095-7239; Center for Computational Biology, Whiting School of Engineering, Johns Hopkins University, Baltimore, Maryland 21218; Department of Biomedical Engineering, Johns Hopkins University, Baltimore, Maryland 21218; University of Maryland Center for Environmental Science, Appalachian Laboratory, Frostburg, MD 21532; Department of Human Genetics, David Geffen School of Medicine, University of California, Los Angeles, CA 90095; Departments of Biomedical Engineering, Computer Science, and Biostatistics, Johns Hopkins University, Baltimore, Maryland 21218

## Abstract

The genus *Quercus*, which emerged ~55 million years ago during globally warm temperatures, diversified into ~450 species. We present a high-quality *de novo* genome assembly of a California endemic oak, *Quercus lobata*, revealing features consistent with oak evolutionary success. Effective population size remained large throughout history despite declining since the early Miocene. Analysis of 39,373 mapped protein-coding genes outlined copious duplications consistent with genetic and phenotypic diversity, both by retention of genes created during the ancient *γ* whole genome hexaploid duplication event and by tandem duplication within families, including the numerous resistance genes and also unexpected candidate genes for an incompatibility system involving multiple non-self-recognition genes. An additional surprising finding is that subcontext-specific patterns of DNA methylation associated with transposable elements reveal broadly-distributed heterochromatin in intergenic regions, similar to grasses (another highly successful taxon). Collectively, these features promote genetic and phenotypic variation that would facilitate adaptability to changing environments.
