## Supplementary material for "High-quality genome and methylomes illustrate features underlying evolutionary success of oaks": 1. Auxiliary Spreadsheet 1

### Sheet: Table S2
NOTE 1: Adapted from Table S2 of the publication, " Widespread natural variation of DNA methylation within angiosperms", Niederhuth et al. 2020. (https://genomebiology.biomedcentral.com/articles/10.1186/s13059-016-1059-0), Table S2.
Note 2: Additions from findings reported in Sork et al. 2021 are in bold at the bottom and right hand side. While no comparisons across such different genome assemblies and annotations are reliable, we have matched our methods as feasible to those of Niederhuth et al. and look to discern broad trends rather than specific answers. Numbers from methods that were not matched are given in italics. Ni…
Table S2: Trait and feature Information for each species: species name, genome size, number of genes, number of repeats, genome-wide weighted mCG, genome-wide weighted mCHG, genome-wide weighted mCHH, CDS weighted mCG, CDS weighted mCHG, CDS weighted mCHH, number of gbM genes, number of mCHG genes, number mCHH genes, percentage of gbM genes, percentage of mCHG genes, percentage of mCHH genes, num…
Species	genome size (Mbs)	number of genes	number of repeats	genome-wide weighted mCG (%)	genome-wide weighted mCHG (%)	genome-wide weighted mCHH (%)	CDS weighted mCG (%)	CDS weighted mCHG (%)	CDS weighted mCHH (%)	number of gbM genes	number of mCHG genes	number of mCHH genes	percentage of gbM genes	percentage of mCHG genes	percentage of mCHH genes	number of upstream mCHH islands	number of downstream mCHH islands	percentage of upstream mCHH-islands	percentage of downstream mCHH islands	percentage of genes with repeats within the gene	percentage of genes with repeats upstream of the gene (within 2kb)	percentage of genes with repeats downstream of the gene (within 2kb)	common name	phylogeny	rank of correlation between mCHH & gene content (Sork Figure 5)	very rough visual estimate from Sork Figure S20 of ratio of chromosome arm gene density to centromeric region gene density	5' mCHH island peak % methylation, hand measured from Sork Figure S19	ratio of 5' mCHH island peak % methylatiion (column AB) to background % methylation (column P)
A. lyrata	245	32670	282441	40.9626	21.0308	6.48854	21.1105	3.25718	0.846827	8221	175	4038	25.1638	0.53566	12.36	13447	10110	41.1601	30.9458	23.7343	58.2951	52.3171	Arabidopsis lyrata	Rosids;Brassicales;Brassicaceae	10	0.2	4.625	0.374192
A. thaliana	135	27206	31189	30.4511	9.99419	3.9103	22.8622	1.63887	0.847084	3671	83	999	13.4933	0.30508	3.67198	4052	2738	14.8938	10.064	10.7109	28.6812	24.796	thale cress	Rosids;Brassicales;Brassicaceae	4	0.04	2.775	0.755722
A. trichopoda	748	27313	770361	80.9066	60.6951	13.2043	60.0185	12.8923	2.3543	2912	1416	1602	10.6616	5.18434	5.86534	8541	5995	31.2708	21.9493	68.3264	90.6089	89.7045	Amborella	basal angiosperm	25	na	2.775	0.473118
B. distachyon	352.08	31694	51793	49.1718	19.1708	1.41436	28.823	3.03857	0.435907	8688	3020	94	27.4121	9.52862	0.296586	6649	4499	20.9787	14.1951	15.8705	20.1205	19.3286	brome, grass	Commelinids;Poales;Poaceae	31	0.2	1.85	6.23765
B. oleracea	648	59225	532987	52.5776	22.0062	5.11739	24.0734	7.28627	1.57288	2564	1470	12691	4.32925	2.48206	21.4285	18790	13844	31.7265	23.3753	34.6847	5.32039	5.19544	cabbage	Rosids;Brassicales;Brassicaceae	18	0.333333	4.625	0.215835
B. rapa	485	40492	218781	37.1774	17.2848	4.44481	9.79831	3.48476	1.04375	209	186	2566	0.516151	0.45935	6.33705	9481	6022	23.4145	14.8721	30.3393	46.1548	42.1639	canola	Rosids;Brassicales;Brassicaceae	6	0.175	2.775	0.437901
B. vulgaris	758	27421	656014	92.5468	81.2063	18.8626	61.9349	36.2021	7.82253	6914	280	5825	25.2143	1.02112	21.2428	20315	16596	74.0856	60.523	67.7802	84.1107	80.2013	sugar beet	Caryophyllales; Amaranthaceae	33	0.294118	37	1.74176
C. clementina	370	24533	205699	45.84	25.1393	8.28624	35.5094	1.75001	0.668787	7969	150	1058	32.4828	0.611421	4.31256	12812	9517	52.2235	38.7926	22.2639	64.668	58.9206	clementine	Rosids;Sapindales;Citrus	9	0.25	6.475	1.50143
C. rubella	219	26521	39716	32.0081	9.98407	3.73286	21.2069	1.50713	0.53265	6714	110	1344	25.3158	0.414766	5.06768	6006	4440	22.6462	16.7415	4.20422	22.0618	20.0294	pink shepherd's-purse	Rosids;Brassicales;Brassicaceae	3	0.0714286	3.7	0.730117
C. sativa	818	29749	376401	75.5752	65.01	8.72463	34.2422	13.1738	1.77201	2956	1667	4147	9.93647	5.60355	13.94	7033	2835	23.6411	9.52973	18.7939	19.4091	19.8528	cannabis	Rosids;Rosales;Cannabaceae	na	na	0.925	0.066356
C. sativus	367	21503	57750	45.8814	16.5161	4.13427	36.3553	4.73171	2.31994	5229	314	2512	24.3175	1.46026	11.6821	8844	5935	41.1291	27.6008	27.7636	20.825	19.9228	cucumber	Rosids;Cucurbitales;Cucurbitaceae	15	na	4.625	0.395905
E. grandis	640	36376	689306	37.1258	19.9664	1.36352	24.8159	2.56139	0.451444	7731	2621	129	21.253	7.2053	0.354629	3402	2141	9.35232	5.88575	23.9828	70.3403	65.1281	eucalyptus	Rosids;Myrtales;Myrtaceae	21	0.5	0.925	2.60836
E. salsugineum	260	26351	98539	38.2063	9.30033	6.11975	3.31656	1.13039	0.823678	63	19	2120	0.23908	0.0721035	8.04524	5761	4053	21.8625	15.3808	6.85363	29.1374	26.6973	salt cress	Rosids;Brassicales;Brassicaceae	1	na	2.775	0.344925
F. vesca	240	32831	129500	48.359	20.6386	2.32435	37.1505	9.09292	0.896891	6437	1668	9067	19.6065	5.08056	27.6172	7572	5570	23.0636	16.9657	37.7692	46.3343	43.8062	strawberry	Rosids;Rosales;Rosaceae	17	0.227273	2.775	0.100481
G. max	1115	56044	407373	71.0728	45.1616	5.09391	25.1064	5.9259	1.09949	5188	811	5207	9.25701	1.44708	9.29091	6322	4714	11.2804	8.41125	28.0048	34.2963	33.5397	soybean	Rosids;Fabales;Fabaceae	8	0.192308	4.625	0.497798
G. raimondii	880	37505	489564	71.9784	57.8008	13.1486	25.9835	3.32393	1.18954	8630	228	4395	23.0103	0.607919	11.7184	29390	21424	78.3629	57.1231	28.7482	75.9765	69.4361	cotton	Rosids;Malvales;Malvaceae	23	0.318182	16.65	1.42084
L. japonicus	472	38482	160505	67.7549	36.5962	8.6661	48.5737	8.52698	1.74939	8262	536	5645	21.4698	1.39286	14.6692	13619	11045	35.3906	28.7017	20.963	29.5931	28.8914	lotus	Rosids;Fabales;Fabaceae	24	0.5	9.25	0.630573
M. domestica	742.3	63514	1245768	63.503	44.1434	4.57071	31.8207	10.7587	1.17477	6748	4092	8220	10.6244	6.44267	12.942	17152	9967	27.0051	15.6926	44.8925	74.16	70.2806	apple	Rosids;Rosales;Rosaceae	28	na	1.85	0.142945
M. esculenta	742	30666	258416	51.5366	30.3887	1.9017	23.208	1.79121	0.376818	5991	636	337	19.5363	2.07396	1.09894	776	352	2.53049	1.14785	11.9448	28.3343	26.3321	cassava	Rosids;Malpighiales;Euphoribiaceae	7	na	0.925	0.841723
M. guttatus	430	28140	227544	77.3629	36.1844	10.4945	66.5276	4.07619	1.0051	17083	980	1684	60.7072	3.48259	5.98436	19074	13980	67.7825	49.6802	32.8074	74.968	67.5764	monkey flower	Asterids;Lamiales;Phrymaceae	14	na	15.725	2.62768
M. truncatula	465	50894	375003	59.803	16.947	5.09697	56.9103	5.01368	1.26566	13630	907	6430	26.7812	1.78214	12.6341	19487	15620	38.2894	30.6912	63.0251	81.6442	77.3077	barrelclover	Rosids;Fabales;Fabaceae	20	0.4	7.4	0.585716
O. sativa	430	39049	447163	58.3707	30.9453	5.52263	33.8918	12.2014	1.95842	5558	4450	2284	14.2334	11.3959	5.84906	18970	14805	48.58	37.9139	64.0861	82.5732	77.6537	rice	Commelinids;Poales;Poaceae	34	0.466667	7.4	1.26516
P. hallii	550	44905	154970	56.2801	29.9737	2.43029	32.0027	9.15699	0.844468	6940	4722	7070	15.4548	10.5155	15.7443	8674	6641	19.3163	14.789	14.1766	32.6044	32.8293	bunch grass	Commelinids;Poales;Poaceae	16	na	2.775	0.176254
P. persica	265	27864	95678	50.184	19.593	3.64896	32.3913	3.42289	0.790856	7340	696	2532	26.3422	2.49785	9.08699	12525	8735	44.9505	31.3487	11.9258	35.056	32.2387	peach	Rosids;Rosales;Rosaceae	19	0.263158	5.55	0.610763
P. trichocarpa	485	41335	173230	43.955	26.7839	5.01442	18.7938	2.1832	0.691535	6626	202	2401	16.03	0.48869	5.80864	1339	846	3.23939	2.04669	8.8448	44.4418	40.4669	cottonwood	Rosids;Malpighiales;Salicaceae	11	0.230769	2.775	0.477737
P. virgatum	1227.39	98007	1793620	53.561	35.7434	3.06103	16.0633	7.2659	0.838195	8029	10069	3675	8.19227	10.2738	3.74973	12154	8909	12.4012	9.09017	45.3508	56.6419	58.6376	switchgrass	Commelinids;Poales;Poaceae	30	na	2.775	0.740053
P. vulgaris	587	27197	244956	49.7769	33.3982	3.99033	12.5616	2.76561	0.557231	1915	206	2233	7.04122	0.757436	8.21046	6093	3560	22.4032	13.0897	19.4691	51.2593	47.7479	common bean	Rosids;Fabales;Fabaceae	5	0.24	1.85	0.225322
R. communis	323	31221	575449	64.5455	37.9449	11.9718	36.2613	2.77152	1.36077	2086	46	1664	6.6814	0.147337	5.32975	7389	5630	23.6668	18.0327	20.0218	26.985	25.2715	castor bean	Rosids;Malpighiales;Euphoribiaceae	12	na	2.775	0.520663
S. bicolor	730	33032	397003	52.4993	27.1044	2.10046	20.4585	2.12369	0.360955	6794	2054	301	20.5679	6.21821	0.911238	14648	10584	44.3449	32.0417	42.4195	74.1614	69.8656	broom-corn	Commelinids;Poales;Poaceae	(35)	0.153846	4.625	5.07551
S. lycopersicum	907	34727	887009	84.0509	54.8401	8.35763	54.1068	7.93844	1.53241	9743	1334	4393	28.056	3.84139	12.6501	15568	11205	44.8297	32.266	32.2026	56.7484	53.1344	tomato	Asterids;Solanales;Solanaceae	22	0.269231	7.4	0.584976
S. viridis	515	34150	372068	44.4901	23.2506	1.56495	21.2248	2.41453	0.361395	6817	1563	551	19.9619	4.57687	1.61347	2211	1058	6.47438	3.0981	23.347	45.2094	44.202	wild foxtail millet	Commelinids;Poales;Poaceae	27	0.25	1.85	1.1466
T. cacao	445	29400	294216	44.1399	15.1612	1.48586	23.1095	1.83292	0.434075	4705	1160	258	16.0034	3.94558	0.877551	676	308	2.29932	1.04762	43.3605	27.1769	24.8231	cocoa	Rosids;Malvales;Malvaceae	2	0.15	0.925	1.05407
V. vinifera	487	26346	449466	45.9479	20.4266	1.14656	28.7686	2.13218	0.370769	7566	1096	184	28.7178	4.16002	0.698398	218	110	0.82745	0.417521	53.621	55.1735	51.1501	grape	Rosids;Vitales;Vitaceae	13	0.25	0.4625	0.66223
Z. mays	2665	39301	1971471	84.7591	73.2462	5.81256	43.9693	29.7621	4.50102	2609	6008	5716	6.63851	15.2871	14.5442	21096	18028	53.678	45.8716	81.975	94.1732	92.8221	maize	Commelinids;Poales;Poaceae	36	0.5	15.725	1.08119
Q.lobata - bud	850	39373	1695188	60	43.5	6.75										23796	17976	61.7773	46.6679	82.1	92	92.5	oak	Rosids;Fagales;Fagaceae	29	0.5	20	2.96296
Q.lobata - catkin	850	39373	1695188	63.5	42.5	2										11404	5759	29.6062	14.9511	82.1	92	92.5	oak	Rosids;Fagales;Fagaceae	26	0.5	6	3
Q.lobata - youngLeaf	850	39373	1695188	60	39	1.2										6465	2693	16.7839	6.99135	82.1	92	92.5	oak	Rosids;Fagales;Fagaceae	32	0.5	3.5	2.91667
non-Q.lobata average	610.229	36931.3	445910	55.9518	32.164	5.68259										10590.8	7700.47	29.9736	21.7448	31.8901	49.6248	46.8315		non-Q.lobata average	17	0.269805	5.64522	1.06916
